# Neurons accumulate disease-specific somatic genomic changes across tau pathologic states in Alzheimer’s disease

**DOI:** 10.1101/2025.05.26.656152

**Authors:** Bowen Jin, Katherine S.-M. Brown, Denis S. Smirnov, Samuel M. Naik, Samantha L. Kirkham, Elizabeth L. Hennessey, Guanlan Dong, Shulin Mao, Samadhi P. Wijethunga, Theresa Connors Stewart, Dennis J. Selkoe, Matthew P. Frosch, Derek H. Oakley, Bradley T. Hyman, August Yue Huang, Michael B. Miller

**Affiliations:** Division of Neuropathology, Department of Pathology, Brigham and Women’s Hospital, Harvard Medical School; Boston, MA, USA; Division of Genetics and Genomics, Department of Pediatrics, Boston Children’s Hospital, Harvard Medical School; Boston, MA, USA; Department of Neurology, Massachusetts General Hospital, Harvard Medical School; Boston, MA, USA; Department of Neurology, Brigham and Women’s Hospital, Harvard Medical School; Boston, MA, USA; Department of Pathology, Massachusetts General Hospital, Harvard Medical School; Boston, MA, USA; Broad Institute of MIT and Harvard; Cambridge, MA, USA

**Author notes:** These authors contributed equally to this work (Bowen Jin, Katherine S.-M. Brown). These authors jointly supervised this work (August Yue Huang, Michael B. Miller).

## Abstract

Tau deposition within neurons marks Alzheimer’s disease (AD) neuropathology, suggesting that tau may contribute to cellular dysfunction and death. In AD, somatic mutations accumulate in neurons, with features that suggest deleterious effects on cellular function. To examine the relationship between tau and somatic mutation, we isolated neurons according to tau pathology and performed single-cell whole-genome sequencing on tau+, tau–, and tau-agnostic neurons from 13 individuals with AD, as well as neurons from 15 control individuals. We found that AD neurons, regardless of tau status, exhibited an increased burden of somatic single-nucleotide variants (sSNVs) and insertions and deletions (sIndels). Mutational signature analyses revealed disease-specific patterns, including sIndels characterized by two-basepair (2bp) deletions, indicating shared mutagenic mechanisms in AD neurons across tau pathologic cell states. Somatic mutations are associated with tissue-wide tau pathology, suggesting that tangles do not confer cell-autonomous genotoxicity to neurons and that non-tangle components drive somatic mutation in AD.
