## Supplementary material for "Neurons accumulate disease-specific somatic genomic changes across tau pathologic states in Alzheimer’s disease": TableS1

### Sheet: Library and Sequencing(PTA)
Case ID	Cell ID	Group	Library Preparation	Sequencing Platform	Sequencing Company	WGS Dataset Reference (if previously published)	Sequencing batch
1278	1278BA9-A	Control	PTA	NovaSeq X	Psomagen	Miller et al., 2022; Luquette et al. 2022	previously published
1278	1278BA9-B	Control	PTA	NovaSeq X	Psomagen	Miller et al., 2022; Luquette et al. 2022	previously published
1278	1278BA9-C	Control	PTA	NovaSeq X	Psomagen	Miller et al., 2022; Luquette et al. 2022	previously published
1465	1465BA9-A	Control	PTA	NovaSeq X	Psomagen	Miller et al., 2022; Luquette et al. 2022	previously published
1465	1465BA9-B	Control	PTA	NovaSeq X	Psomagen	Miller et al., 2022; Luquette et al. 2022	previously published
1465	1465BA9-C	Control	PTA	NovaSeq X	Psomagen	Miller et al., 2022; Luquette et al. 2022	previously published
1465	1465BA9-D	Control	PTA	NovaSeq X	Psomagen	Miller et al., 2022; Luquette et al. 2022	previously published
4638	4638-Neuron-4	Control	PTA	NovaSeq X	Psomagen	Luquette et al. 2022	previously published
4638	4638-Neuron-5	Control	PTA	NovaSeq X	Psomagen	Luquette et al. 2023	previously published
4638	4638-Neuron-6	Control	PTA	NovaSeq X	Psomagen	Luquette et al. 2024	previously published
4643	4643-Neuron-3	Control	PTA	NovaSeq X	Psomagen	Luquette et al. 2025	previously published
4643	4643-Neuron-4	Control	PTA	NovaSeq X	Psomagen	Luquette et al. 2026	previously published
4643	4643-Neuron-6	Control	PTA	NovaSeq X	Psomagen	Luquette et al. 2027	previously published
5087	5087PFC-A	Control	PTA	NovaSeq X	Psomagen	Miller et al., 2022; Luquette et al. 2022	previously published
5087	5087PFC-B	Control	PTA	NovaSeq X	Psomagen	Miller et al., 2022; Luquette et al. 2022	previously published
5087	5087PFC-C	Control	PTA	NovaSeq X	Psomagen	Miller et al., 2022; Luquette et al. 2022	previously published
5219	5219-Neuron-2	Control	PTA	NovaSeq X	Psomagen	Luquette et al. 2027	previously published
5219	5219-Neuron-4	Control	PTA	NovaSeq X	Psomagen	Luquette et al. 2028	previously published
5219	5219-Neuron-5	Control	PTA	NovaSeq X	Psomagen	Luquette et al. 2029	previously published
5559	5559PFC-A	Control	PTA	NovaSeq X	Psomagen	Miller et al., 2022; Luquette et al. 2022	previously published
5559	5559PFC-B	Control	PTA	NovaSeq X	Psomagen	Miller et al., 2022; Luquette et al. 2022	previously published
5559	5559PFC-C	Control	PTA	NovaSeq X	Psomagen	Miller et al., 2022; Luquette et al. 2022	previously published
5657	5657PFC-A	Control	PTA	NovaSeq X	Psomagen	Miller et al., 2022; Luquette et al. 2022	previously published
5657	5657PFC-B	Control	PTA	NovaSeq X	Psomagen	Miller et al., 2022; Luquette et al. 2022	previously published
5657	5657PFC-C	Control	PTA	NovaSeq X	Psomagen	Miller et al., 2022; Luquette et al. 2022	previously published
5817	5817PFC-A	Control	PTA	NovaSeq X	Psomagen	Miller et al., 2022; Luquette et al. 2019	previously published
5817	5817PFC-B	Control	PTA	NovaSeq X	Psomagen	Miller et al., 2022; Luquette et al. 2020	previously published
5817	5817PFC-C	Control	PTA	NovaSeq X	Psomagen	Miller et al., 2022; Luquette et al. 2021	previously published
5823	5823PFC-A	Control	PTA	NovaSeq X	Psomagen	Miller et al., 2022; Luquette et al. 2022	previously published
5823	5823PFC-B	Control	PTA	NovaSeq X	Psomagen	Miller et al., 2022; Luquette et al. 2022	previously published
5823	5823PFC-C	Control	PTA	NovaSeq X	Psomagen	Miller et al., 2022; Luquette et al. 2022	previously published
5871	5871-Neuron-4	Control	PTA	NovaSeq X	Psomagen	Luquette et al. 2029	previously published
5871	5871-Neuron-5	Control	PTA	NovaSeq X	Psomagen	Luquette et al. 2030	previously published
5871	5871-Neuron-6	Control	PTA	NovaSeq X	Psomagen	Luquette et al. 2031	previously published
936	936PFC-A	Control	PTA	NovaSeq X	Psomagen	Miller et al., 2022; Luquette et al. 2022	previously published
936	936PFC-B	Control	PTA	NovaSeq X	Psomagen	Miller et al., 2022; Luquette et al. 2022	previously published
936	936PFC-C	Control	PTA	NovaSeq X	Psomagen	Miller et al., 2022; Luquette et al. 2022	previously published
4976	UMB4976_E1	Control	PTA	NovaSeq X	Psomagen	Miller et al., 2022; Luquette et al. 2022	previously published
4976	UMB4976_E2	Control	PTA	NovaSeq X	Psomagen	Miller et al., 2022; Luquette et al. 2022	previously published
4976	UMB4976_E3	Control	PTA	NovaSeq X	Psomagen	Miller et al., 2022; Luquette et al. 2022	previously published
5451	UMB5451_B2	Control	PTA	NovaSeq X	Psomagen	Miller et al., 2022; Luquette et al. 2022	previously published
5451	UMB5451_B3	Control	PTA	NovaSeq X	Psomagen	Miller et al., 2022; Luquette et al. 2023	previously published
5451	UMB5451_B5	Control	PTA	NovaSeq X	Psomagen	Miller et al., 2022; Luquette et al. 2024	previously published
5572	UMB5572_D2	Control	PTA	NovaSeq X	Psomagen	Miller et al., 2022; Luquette et al. 2025	previously published
5572	UMB5572_D3	Control	PTA	NovaSeq X	Psomagen	Miller et al., 2022; Luquette et al. 2026	previously published
5572	UMB5572_D4	Control	PTA	NovaSeq X	Psomagen	Miller et al., 2022; Luquette et al. 2027	previously published
5666	UMB5666_F1	Control	PTA	NovaSeq X	Psomagen	Miller et al., 2022; Luquette et al. 2028	previously published
5666	UMB5666_F2	Control	PTA	NovaSeq X	Psomagen	Miller et al., 2022; Luquette et al. 2029	previously published
5666	UMB5666_F5	Control	PTA	NovaSeq X	Psomagen	Miller et al., 2022; Luquette et al. 2030	previously published
5943	UMB5943_C2	Control	PTA	NovaSeq X	Psomagen	Miller et al., 2022; Luquette et al. 2031	previously published
5943	UMB5943_C4	Control	PTA	NovaSeq X	Psomagen	Miller et al., 2022; Luquette et al. 2032	previously published
5943	UMB5943_C5	Control	PTA	NovaSeq X	Psomagen	Miller et al., 2022; Luquette et al. 2033	previously published
1353	1353P_200925A1	AD tau agnostic	PTA	NovaSeq X	Psomagen	Miller et al., 2022	previously published
1353	1353P_200925E1	AD tau agnostic	PTA	NovaSeq X	Psomagen	Miller et al., 2022	previously published
1353	1353P_200925E2	AD tau agnostic	PTA	NovaSeq X	Psomagen	Miller et al., 2022	previously published
1353	1353P_200925E3	AD tau agnostic	PTA	NovaSeq X	Psomagen	Miller et al., 2022	previously published
1828	1828P_201001G1	AD tau agnostic	PTA	NovaSeq X	Psomagen	Miller et al., 2022	previously published
1828	1828P_201001G2	AD tau agnostic	PTA	NovaSeq X	Psomagen	Miller et al., 2022	previously published
1828	1828P_201001G6	AD tau agnostic	PTA	NovaSeq X	Psomagen	Miller et al., 2022	previously published
1828	1828P_201001H1	AD tau agnostic	PTA	NovaSeq X	Psomagen	Miller et al., 2022	previously published
1995	1995P_201001E1	AD tau agnostic	PTA	NovaSeq X	Psomagen	Miller et al., 2022	previously published
1995	1995P_201001E3	AD tau agnostic	PTA	NovaSeq X	Psomagen	Miller et al., 2022	previously published
1995	1995P_201001E5	AD tau agnostic	PTA	NovaSeq X	Psomagen	Miller et al., 2022	previously published
1995	1995P_201001E6	AD tau agnostic	PTA	NovaSeq X	Psomagen	Miller et al., 2022	previously published
2208	2208P_201001C2	AD tau agnostic	PTA	NovaSeq X	Psomagen	Miller et al., 2022	previously published
2208	2208P_201001C3	AD tau agnostic	PTA	NovaSeq X	Psomagen	Miller et al., 2022	previously published
2208	2208P_201001C4	AD tau agnostic	PTA	NovaSeq X	Psomagen	Miller et al., 2022	previously published
2208	2208P_201001C6	AD tau agnostic	PTA	NovaSeq X	Psomagen	Miller et al., 2022	previously published
2207	MA2207_A2	AD tau agnostic	PTA	NovaSeq X	Psomagen	Miller et al., 2022	previously published
2207	MA2207_A3	AD tau agnostic	PTA	NovaSeq X	Psomagen	Miller et al., 2022	previously published
2207	MA2207_A5	AD tau agnostic	PTA	NovaSeq X	Psomagen	Miller et al., 2022	previously published
1647	ALZ1647BA9-A	AD tau agnostic	PTA	NovaSeq X	Psomagen	Miller et al., 2022	previously published
1647	ALZ1647BA9-B	AD tau agnostic	PTA	NovaSeq X	Psomagen	Miller et al., 2022	previously published
1647	ALZ1647BA9-C	AD tau agnostic	PTA	NovaSeq X	Psomagen	Miller et al., 2022	previously published
1647	ALZ1647BA9-D	AD tau agnostic	PTA	NovaSeq X	Psomagen	Miller et al., 2022	previously published
1647	1647P_201001A5	AD tau agnostic	PTA	NovaSeq X	Psomagen	Miller et al., 2022	previously published
1647	1647P_201001A6	AD tau agnostic	PTA	NovaSeq X	Psomagen	Miller et al., 2022	previously published
1456	ALZ1456BA9-A	AD tau agnostic	PTA	NovaSeq X	Psomagen	Miller et al., 2022	previously published
1456	ALZ1456BA9-B	AD tau agnostic	PTA	NovaSeq X	Psomagen	Miller et al., 2022	previously published
1456	ALZ1456BA9-C	AD tau agnostic	PTA	NovaSeq X	Psomagen	Miller et al., 2022	previously published
1456	ALZ1456BA9-D	AD tau agnostic	PTA	NovaSeq X	Psomagen	Miller et al., 2022	previously published
1353	1353_HT7_D3	Tau+	PTA	NovaSeq X	Psomagen		5242021
1353	1353_HT7_D6	Tau+	PTA	NovaSeq X	Psomagen		5242021
1353	1353_notau_C10	Tau-	PTA	NovaSeq X	Psomagen		5242021
1353	1353_notau_C12	Tau-	PTA	NovaSeq X	Psomagen		5242021
1353	1353_notau_C8	Tau-	PTA	NovaSeq X	Psomagen		5242021
1353	1353_notau_C9	Tau-	PTA	NovaSeq X	Psomagen		5242021
1353	1353_tau_C2	Tau+	PTA	NovaSeq X	Psomagen		5242021
1353	1353_tau_C3	Tau+	PTA	NovaSeq X	Psomagen		5242021
1353	1353_tau_C4	Tau+	PTA	NovaSeq X	Psomagen		5242021
1353	1353_tau_C5	Tau+	PTA	NovaSeq X	Psomagen		5242021
1456	1456_HT7_F10	Tau+	PTA	NovaSeq X	Psomagen		5242021
1456	1456_HT7_F8	Tau+	PTA	NovaSeq X	Psomagen		5242021
1456	1456_noTau_C10	Tau-	PTA	NovaSeq X	Psomagen		6282021
1456	1456_noTau_C11	Tau-	PTA	NovaSeq X	Psomagen		6282021
1456	1456_noTau_C7	Tau-	PTA	NovaSeq X	Psomagen		6282021
1456	1456_noTau_C8	Tau-	PTA	NovaSeq X	Psomagen		6282021
1456	1456_T205_F3	Tau+	PTA	NovaSeq X	Psomagen		5242021
1456	1456_T205_F5	Tau+	PTA	NovaSeq X	Psomagen		5242021
1456	1456_Tau_C1	Tau+	PTA	NovaSeq X	Psomagen		6282021
1456	1456_tau_C2	Tau+	PTA	NovaSeq X	Psomagen		6282021
1456	1456_tau_C4	Tau+	PTA	NovaSeq X	Psomagen		6282021
1456	1456_tau_C5	Tau+	PTA	NovaSeq X	Psomagen		6282021
1647	1647_HT7_B2	Tau+	PTA	NovaSeq X	Psomagen		3302021
1647	1647_HT7_B3	Tau+	PTA	NovaSeq X	Psomagen		3302021
1647	1647_noTau_B1	Tau-	PTA	NovaSeq X	Psomagen		10132020
1647	1647_noTau_B2	Tau-	PTA	NovaSeq X	Psomagen		10132020
1647	1647_noTau_B3	Tau-	PTA	NovaSeq X	Psomagen		10132020
1647	1647_noTau_B4	Tau-	PTA	NovaSeq X	Psomagen		10132020
1647	1647_T205_A3	Tau+	PTA	NovaSeq X	Psomagen		3302021
1647	1647_T205_A3-100ng	Tau+	PTA	NovaSeq X	Psomagen		3302021
1647	1647_T205_A3-200ng	Tau+	PTA	NovaSeq X	Psomagen		3302021
1647	1647_T205_A3-bioskryb	Tau+	PTA	NovaSeq X	Psomagen		3302021
1647	1647_Tau_A1	Tau+	PTA	NovaSeq X	Psomagen		10132020
1647	1647_Tau_A2	Tau+	PTA	NovaSeq X	Psomagen		10132020
1647	1647_Tau_A6	Tau+	PTA	NovaSeq X	Psomagen		10132020
1647	1647_Tau_A4	Tau+	PTA	NovaSeq X	Psomagen		10132020
1828	1828_HT7_B11	Tau+	PTA	NovaSeq X	Psomagen		6212021
1828	1828_HT7_B8	Tau+	PTA	NovaSeq X	Psomagen		6212021
1828	1828_noTau_H2	Tau-	PTA	NovaSeq X	Psomagen		10132020
1828	1828_noTau_H4	Tau-	PTA	NovaSeq X	Psomagen		10132020
1828	1828_noTau_H6	Tau-	PTA	NovaSeq X	Psomagen		10132020
1828	1828_T205_B4	Tau+	PTA	NovaSeq X	Psomagen		6212021
1828	1828_T205_B5	Tau+	PTA	NovaSeq X	Psomagen		6212021
1828	1828_Tau_G2	Tau+	PTA	NovaSeq X	Psomagen		10132020
1828	1828_Tau_G3	Tau+	PTA	NovaSeq X	Psomagen		10132020
1828	1828_Tau_G5	Tau+	PTA	NovaSeq X	Psomagen		10132020
1828	1828_Tau_G6	Tau+	PTA	NovaSeq X	Psomagen		10132020
1995	1995_HT7_A12	Tau+	PTA	NovaSeq X	Psomagen		6282021
1995	1995_HT7_A9	Tau+	PTA	NovaSeq X	Psomagen		6282021
1995	1995_noTau_F1	Tau-	PTA	NovaSeq X	Psomagen		10132020
1995	1995_noTau_F3	Tau-	PTA	NovaSeq X	Psomagen		10132020
1995	1995_noTau_F4	Tau-	PTA	NovaSeq X	Psomagen		10132020
1995	1995_noTau_F6	Tau-	PTA	NovaSeq X	Psomagen		10132020
1995	1995_T205_A3	Tau+	PTA	NovaSeq X	Psomagen		6282021
1995	1995_T205_A5	Tau+	PTA	NovaSeq X	Psomagen		6282021
1995	1995_Tau_E1	Tau+	PTA	NovaSeq X	Psomagen		10132020
1995	1995_Tau_E3	Tau+	PTA	NovaSeq X	Psomagen		10132020
1995	1995_Tau_E4	Tau+	PTA	NovaSeq X	Psomagen		10132020
1995	1995_Tau_E6	Tau+	PTA	NovaSeq X	Psomagen		10132020
2207	2207_noTau_A10	Tau-	PTA	NovaSeq X	Psomagen		5242021
2207	2207_noTau_A12	Tau-	PTA	NovaSeq X	Psomagen		5242021
2207	2207_noTau_A8	Tau-	PTA	NovaSeq X	Psomagen		5242021
2207	2207_noTau_A9	Tau-	PTA	NovaSeq X	Psomagen		5242021
2207	2207_Tau_A2	Tau+	PTA	NovaSeq X	Psomagen		5242021
2207	2207_Tau_A4	Tau+	PTA	NovaSeq X	Psomagen		5242021
2207	2207_Tau_A5	Tau+	PTA	NovaSeq X	Psomagen		5242021
2207	2207_Tau_A6	Tau+	PTA	NovaSeq X	Psomagen		5242021
2208	2208_HT7_D1	Tau+	PTA	NovaSeq X	Psomagen		3302021
2208	2208_HT7_D2	Tau+	PTA	NovaSeq X	Psomagen		3302021
2208	2208_noTau_D1	Tau-	PTA	NovaSeq X	Psomagen		10132020
2208	2208_noTau_D2	Tau-	PTA	NovaSeq X	Psomagen		10132020
2208	2208_noTau_D3	Tau-	PTA	NovaSeq X	Psomagen		10132020
2208	2208_noTau_D4	Tau-	PTA	NovaSeq X	Psomagen		10132020
2208	2208_T205_C2	Tau+	PTA	NovaSeq X	Psomagen		3302021
2208	2208_T205_C3	Tau+	PTA	NovaSeq X	Psomagen		3302021
2208	2208_Tau_C1	Tau+	PTA	NovaSeq X	Psomagen		10132020
2208	2208_Tau_C2	Tau+	PTA	NovaSeq X	Psomagen		10132020
2208	2208_Tau_C3	Tau+	PTA	NovaSeq X	Psomagen		10132020
2208	2208_Tau_C4	Tau+	PTA	NovaSeq X	Psomagen		10132020

### Sheet: Library and sequencing(META-CS)
Case ID	Cell ID	Library Preparation	Sequencing Platform	Sequencing Company	Sequencing batch
1278	1278m241010G01	Custom, see methods	NovaSeq X	Psomagen	10212024
1278	1278m241010G02	Custom, see methods	NovaSeq X	Psomagen	10212024
1278	1278m241010G03	Custom, see methods	NovaSeq X	Psomagen	10212024
1278	1278m241010G04	Custom, see methods	NovaSeq X	Psomagen	10212024
1278	1278m241010G05	Custom, see methods	NovaSeq X	Psomagen	10212024
1278	1278m241010G06	Custom, see methods	NovaSeq X	Psomagen	10212024
1278	1278m241010G07	Custom, see methods	NovaSeq X	Psomagen	10212024
1278	1278m241010G08	Custom, see methods	NovaSeq X	Psomagen	10212024
1278	1278m241010G09	Custom, see methods	NovaSeq X	Psomagen	10212024
1278	1278m241010G10	Custom, see methods	NovaSeq X	Psomagen	10212024
1353	1353m_tauNegD01	Custom, see methods	NovaSeq X	Psomagen	9102024
1353	1353m_tauNegD02	Custom, see methods	NovaSeq X	Psomagen	9102024
1353	1353m_tauNegD03	Custom, see methods	NovaSeq X	Psomagen	9102024
1353	1353m_tauNegD04	Custom, see methods	NovaSeq X	Psomagen	9102024
1353	1353m_tauNegD05	Custom, see methods	NovaSeq X	Psomagen	9102024
1353	1353m_tauNegD06	Custom, see methods	NovaSeq X	Psomagen	9102024
1353	1353m_tauNegD07	Custom, see methods	NovaSeq X	Psomagen	9102024
1353	1353m_tauNegD08	Custom, see methods	NovaSeq X	Psomagen	9102024
1353	1353m_tauNegD09	Custom, see methods	NovaSeq X	Psomagen	9102024
1353	1353m_tauNegD10	Custom, see methods	NovaSeq X	Psomagen	9102024
1353	1353m_tauPosC01	Custom, see methods	NovaSeq X	Psomagen	9102024
1353	1353m_tauPosC02	Custom, see methods	NovaSeq X	Psomagen	9102024
1353	1353m_tauPosC03	Custom, see methods	NovaSeq X	Psomagen	9102024
1353	1353m_tauPosC04	Custom, see methods	NovaSeq X	Psomagen	9102024
1353	1353m_tauPosC05	Custom, see methods	NovaSeq X	Psomagen	9102024
1353	1353m_tauPosC06	Custom, see methods	NovaSeq X	Psomagen	9102024
1353	1353m_tauPosC07	Custom, see methods	NovaSeq X	Psomagen	9102024
1353	1353m_tauPosC08	Custom, see methods	NovaSeq X	Psomagen	9102024
1353	1353m_tauPosC09	Custom, see methods	NovaSeq X	Psomagen	9102024
1353	1353m_tauPosC10	Custom, see methods	NovaSeq X	Psomagen	9102024
1456	1456m240412H01	Custom, see methods	NovaSeq X	Psomagen	9102024
1456	1456m240412H02	Custom, see methods	NovaSeq X	Psomagen	9102024
1456	1456m240412H03	Custom, see methods	NovaSeq X	Psomagen	9102024
1456	1456m240412H04	Custom, see methods	NovaSeq X	Psomagen	9102024
1456	1456m240412H05	Custom, see methods	NovaSeq X	Psomagen	9102024
1456	1456m240412H06	Custom, see methods	NovaSeq X	Psomagen	9102024
1456	1456m240412H07	Custom, see methods	NovaSeq X	Psomagen	9102024
1456	1456m240412H08	Custom, see methods	NovaSeq X	Psomagen	9102024
1456	1456m240412H09	Custom, see methods	NovaSeq X	Psomagen	9102024
1456	1456m240412H10	Custom, see methods	NovaSeq X	Psomagen	9102024
1456	1456m_tauNegF01	Custom, see methods	NovaSeq X	Psomagen	9102024
1456	1456m_tauNegF02	Custom, see methods	NovaSeq X	Psomagen	9102024
1456	1456m_tauNegF03	Custom, see methods	NovaSeq X	Psomagen	9102024
1456	1456m_tauNegF04	Custom, see methods	NovaSeq X	Psomagen	9102024
1456	1456m_tauNegF05	Custom, see methods	NovaSeq X	Psomagen	9102024
1456	1456m_tauNegF06	Custom, see methods	NovaSeq X	Psomagen	9102024
1456	1456m_tauNegF07	Custom, see methods	NovaSeq X	Psomagen	9102024
1456	1456m_tauNegF08	Custom, see methods	NovaSeq X	Psomagen	9102024
1456	1456m_tauNegF09	Custom, see methods	NovaSeq X	Psomagen	9102024
1456	1456m_tauNegF10	Custom, see methods	NovaSeq X	Psomagen	9102024
1456	1456m_tauPosE01	Custom, see methods	NovaSeq X	Psomagen	9102024
1456	1456m_tauPosE02	Custom, see methods	NovaSeq X	Psomagen	9102024
1456	1456m_tauPosE03	Custom, see methods	NovaSeq X	Psomagen	9102024
1456	1456m_tauPosE04	Custom, see methods	NovaSeq X	Psomagen	9102024
1456	1456m_tauPosE05	Custom, see methods	NovaSeq X	Psomagen	9102024
1456	1456m_tauPosE06	Custom, see methods	NovaSeq X	Psomagen	9102024
1456	1456m_tauPosE07	Custom, see methods	NovaSeq X	Psomagen	9102024
1456	1456m_tauPosE08	Custom, see methods	NovaSeq X	Psomagen	9102024
1456	1456m_tauPosE09	Custom, see methods	NovaSeq X	Psomagen	9102024
1456	1456m_tauPosE10	Custom, see methods	NovaSeq X	Psomagen	9102024
1647	1647m240412F01	Custom, see methods	NovaSeq X	Psomagen	9102024
1647	1647m240412F02	Custom, see methods	NovaSeq X	Psomagen	9102024
1647	1647m240412F03	Custom, see methods	NovaSeq X	Psomagen	9102024
1647	1647m240412F04	Custom, see methods	NovaSeq X	Psomagen	9102024
1647	1647m240412F05	Custom, see methods	NovaSeq X	Psomagen	9102024
1647	1647m240412F06	Custom, see methods	NovaSeq X	Psomagen	9102024
1647	1647m240412F07	Custom, see methods	NovaSeq X	Psomagen	9102024
1647	1647m240412F08	Custom, see methods	NovaSeq X	Psomagen	9102024
1647	1647m240412F09	Custom, see methods	NovaSeq X	Psomagen	9102024
1647	1647m240412F10	Custom, see methods	NovaSeq X	Psomagen	9102024
1647	1647m_tauNegD01	Custom, see methods	NovaSeq X	Psomagen	9102024
1647	1647m_tauNegD02	Custom, see methods	NovaSeq X	Psomagen	9102024
1647	1647m_tauNegD03	Custom, see methods	NovaSeq X	Psomagen	9102024
1647	1647m_tauNegD04	Custom, see methods	NovaSeq X	Psomagen	9102024
1647	1647m_tauNegD05	Custom, see methods	NovaSeq X	Psomagen	9102024
1647	1647m_tauNegD06	Custom, see methods	NovaSeq X	Psomagen	9102024
1647	1647m_tauNegD07	Custom, see methods	NovaSeq X	Psomagen	9102024
1647	1647m_tauNegD08	Custom, see methods	NovaSeq X	Psomagen	9102024
1647	1647m_tauNegD09	Custom, see methods	NovaSeq X	Psomagen	9102024
1647	1647m_tauNegD10	Custom, see methods	NovaSeq X	Psomagen	9102024
1647	1647m_tauPosC01	Custom, see methods	NovaSeq X	Psomagen	9102024
1647	1647m_tauPosC02	Custom, see methods	NovaSeq X	Psomagen	9102024
1647	1647m_tauPosC03	Custom, see methods	NovaSeq X	Psomagen	9102024
1647	1647m_tauPosC04	Custom, see methods	NovaSeq X	Psomagen	9102024
1647	1647m_tauPosC05	Custom, see methods	NovaSeq X	Psomagen	9102024
1647	1647m_tauPosC06	Custom, see methods	NovaSeq X	Psomagen	9102024
1647	1647m_tauPosC07	Custom, see methods	NovaSeq X	Psomagen	9102024
1647	1647m_tauPosC08	Custom, see methods	NovaSeq X	Psomagen	9102024
1647	1647m_tauPosC09	Custom, see methods	NovaSeq X	Psomagen	9102024
1647	1647m_tauPosC10	Custom, see methods	NovaSeq X	Psomagen	9102024
1828	1828m_tauNegE01	Custom, see methods	NovaSeq X	Psomagen	10212024
1828	1828m_tauNegE02	Custom, see methods	NovaSeq X	Psomagen	10212024
1828	1828m_tauNegE03	Custom, see methods	NovaSeq X	Psomagen	10212024
1828	1828m_tauNegE04	Custom, see methods	NovaSeq X	Psomagen	10212024
1828	1828m_tauNegE05	Custom, see methods	NovaSeq X	Psomagen	10212024
1828	1828m_tauNegE06	Custom, see methods	NovaSeq X	Psomagen	10212024
1828	1828m_tauNegE07	Custom, see methods	NovaSeq X	Psomagen	10212024
1828	1828m_tauNegE08	Custom, see methods	NovaSeq X	Psomagen	10212024
1828	1828m_tauNegE09	Custom, see methods	NovaSeq X	Psomagen	10212024
1828	1828m_tauNegE10	Custom, see methods	NovaSeq X	Psomagen	10212024
1828	1828m_tauNegF01	Custom, see methods	NovaSeq X	Psomagen	9102024
1828	1828m_tauNegF02	Custom, see methods	NovaSeq X	Psomagen	9102024
1828	1828m_tauNegF03	Custom, see methods	NovaSeq X	Psomagen	9102024
1828	1828m_tauNegF04	Custom, see methods	NovaSeq X	Psomagen	9102024
1828	1828m_tauNegF05	Custom, see methods	NovaSeq X	Psomagen	9102024
1828	1828m_tauNegF06	Custom, see methods	NovaSeq X	Psomagen	9102024
1828	1828m_tauNegF07	Custom, see methods	NovaSeq X	Psomagen	9102024
1828	1828m_tauNegF08	Custom, see methods	NovaSeq X	Psomagen	9102024
1828	1828m_tauNegF09	Custom, see methods	NovaSeq X	Psomagen	9102024
1828	1828m_tauNegF10	Custom, see methods	NovaSeq X	Psomagen	9102024
1828	1828m_tauPosE01	Custom, see methods	NovaSeq X	Psomagen	9102024
1828	1828m_tauPosE02	Custom, see methods	NovaSeq X	Psomagen	9102024
1828	1828m_tauPosE03	Custom, see methods	NovaSeq X	Psomagen	9102024
1828	1828m_tauPosE04	Custom, see methods	NovaSeq X	Psomagen	9102024
1828	1828m_tauPosE05	Custom, see methods	NovaSeq X	Psomagen	9102024
1828	1828m_tauPosE06	Custom, see methods	NovaSeq X	Psomagen	9102024
1828	1828m_tauPosE07	Custom, see methods	NovaSeq X	Psomagen	9102024
1828	1828m_tauPosE08	Custom, see methods	NovaSeq X	Psomagen	9102024
1828	1828m_tauPosE09	Custom, see methods	NovaSeq X	Psomagen	9102024
1828	1828m_tauPosE10	Custom, see methods	NovaSeq X	Psomagen	9102024
1969	1969m_tauNegB01	Custom, see methods	NovaSeq X	Psomagen	9102024
1969	1969m_tauNegB02	Custom, see methods	NovaSeq X	Psomagen	9102024
1969	1969m_tauNegB03	Custom, see methods	NovaSeq X	Psomagen	9102024
1969	1969m_tauNegB04	Custom, see methods	NovaSeq X	Psomagen	9102024
1969	1969m_tauNegB05	Custom, see methods	NovaSeq X	Psomagen	9102024
1969	1969m_tauNegB06	Custom, see methods	NovaSeq X	Psomagen	9102024
1969	1969m_tauNegB07	Custom, see methods	NovaSeq X	Psomagen	9102024
1969	1969m_tauNegB08	Custom, see methods	NovaSeq X	Psomagen	9102024
1969	1969m_tauNegB09	Custom, see methods	NovaSeq X	Psomagen	9102024
1969	1969m_tauNegB10	Custom, see methods	NovaSeq X	Psomagen	9102024
1969	1969m_tauPosA01	Custom, see methods	NovaSeq X	Psomagen	10212024
1969	1969m_tauPosA02	Custom, see methods	NovaSeq X	Psomagen	10212024
1969	1969m_tauPosA03	Custom, see methods	NovaSeq X	Psomagen	10212024
1969	1969m_tauPosA04	Custom, see methods	NovaSeq X	Psomagen	10212024
1969	1969m_tauPosA05	Custom, see methods	NovaSeq X	Psomagen	10212024
1969	1969m_tauPosA06	Custom, see methods	NovaSeq X	Psomagen	10212024
1969	1969m_tauPosA07	Custom, see methods	NovaSeq X	Psomagen	10212024
1969	1969m_tauPosA08	Custom, see methods	NovaSeq X	Psomagen	10212024
1969	1969m_tauPosA09	Custom, see methods	NovaSeq X	Psomagen	10212024
1969	1969m_tauPosA10	Custom, see methods	NovaSeq X	Psomagen	10212024
1995	1995m240412G01	Custom, see methods	NovaSeq X	Psomagen	9102024
1995	1995m240412G02	Custom, see methods	NovaSeq X	Psomagen	9102024
1995	1995m240412G03	Custom, see methods	NovaSeq X	Psomagen	9102024
1995	1995m240412G04	Custom, see methods	NovaSeq X	Psomagen	9102024
1995	1995m240412G05	Custom, see methods	NovaSeq X	Psomagen	9102024
1995	1995m240412G06	Custom, see methods	NovaSeq X	Psomagen	9102024
1995	1995m240412G07	Custom, see methods	NovaSeq X	Psomagen	9102024
1995	1995m240412G08	Custom, see methods	NovaSeq X	Psomagen	9102024
1995	1995m240412G09	Custom, see methods	NovaSeq X	Psomagen	9102024
1995	1995m240412G10	Custom, see methods	NovaSeq X	Psomagen	9102024
1995	1995m_tauNegB01	Custom, see methods	NovaSeq X	Psomagen	10212024
1995	1995m_tauNegB02	Custom, see methods	NovaSeq X	Psomagen	10212024
1995	1995m_tauNegB03	Custom, see methods	NovaSeq X	Psomagen	10212024
1995	1995m_tauNegB04	Custom, see methods	NovaSeq X	Psomagen	10212024
1995	1995m_tauNegB05	Custom, see methods	NovaSeq X	Psomagen	10212024
1995	1995m_tauNegB06	Custom, see methods	NovaSeq X	Psomagen	10212024
1995	1995m_tauNegB07	Custom, see methods	NovaSeq X	Psomagen	10212024
1995	1995m_tauNegB08	Custom, see methods	NovaSeq X	Psomagen	10212024
1995	1995m_tauNegB09	Custom, see methods	NovaSeq X	Psomagen	10212024
1995	1995m_tauNegB10	Custom, see methods	NovaSeq X	Psomagen	10212024
1995	1995m_tauPosA01	Custom, see methods	NovaSeq X	Psomagen	10212024
1995	1995m_tauPosA02	Custom, see methods	NovaSeq X	Psomagen	10212024
1995	1995m_tauPosA03	Custom, see methods	NovaSeq X	Psomagen	10212024
1995	1995m_tauPosA04	Custom, see methods	NovaSeq X	Psomagen	10212024
1995	1995m_tauPosA05	Custom, see methods	NovaSeq X	Psomagen	10212024
1995	1995m_tauPosA06	Custom, see methods	NovaSeq X	Psomagen	10212024
1995	1995m_tauPosA07	Custom, see methods	NovaSeq X	Psomagen	10212024
1995	1995m_tauPosA08	Custom, see methods	NovaSeq X	Psomagen	10212024
1995	1995m_tauPosA09	Custom, see methods	NovaSeq X	Psomagen	10212024
1995	1995m_tauPosA10	Custom, see methods	NovaSeq X	Psomagen	10212024
2181	2181m_tauNegD01	Custom, see methods	NovaSeq X	Psomagen	9102024
2181	2181m_tauNegD02	Custom, see methods	NovaSeq X	Psomagen	9102024
2181	2181m_tauNegD03	Custom, see methods	NovaSeq X	Psomagen	9102024
2181	2181m_tauNegD04	Custom, see methods	NovaSeq X	Psomagen	9102024
2181	2181m_tauNegD05	Custom, see methods	NovaSeq X	Psomagen	9102024
2181	2181m_tauNegD06	Custom, see methods	NovaSeq X	Psomagen	9102024
2181	2181m_tauNegD07	Custom, see methods	NovaSeq X	Psomagen	9102024
2181	2181m_tauNegD08	Custom, see methods	NovaSeq X	Psomagen	9102024
2181	2181m_tauNegD09	Custom, see methods	NovaSeq X	Psomagen	9102024
2181	2181m_tauNegD10	Custom, see methods	NovaSeq X	Psomagen	9102024
2203	2203m240626H01	Custom, see methods	NovaSeq X	Psomagen	10212024
2203	2203m240626H02	Custom, see methods	NovaSeq X	Psomagen	10212024
2203	2203m240626H03	Custom, see methods	NovaSeq X	Psomagen	10212024
2203	2203m240626H04	Custom, see methods	NovaSeq X	Psomagen	10212024
2203	2203m240626H05	Custom, see methods	NovaSeq X	Psomagen	10212024
2203	2203m240626H06	Custom, see methods	NovaSeq X	Psomagen	10212024
2203	2203m240626H07	Custom, see methods	NovaSeq X	Psomagen	10212024
2203	2203m240626H08	Custom, see methods	NovaSeq X	Psomagen	10212024
2203	2203m240626H09	Custom, see methods	NovaSeq X	Psomagen	10212024
2203	2203m240626H10	Custom, see methods	NovaSeq X	Psomagen	10212024
2203	2203m_tauNegD01	Custom, see methods	NovaSeq X	Psomagen	10212024
2203	2203m_tauNegD02	Custom, see methods	NovaSeq X	Psomagen	10212024
2203	2203m_tauNegD03	Custom, see methods	NovaSeq X	Psomagen	10212024
2203	2203m_tauNegD04	Custom, see methods	NovaSeq X	Psomagen	10212024
2203	2203m_tauNegD05	Custom, see methods	NovaSeq X	Psomagen	10212024
2203	2203m_tauNegD06	Custom, see methods	NovaSeq X	Psomagen	10212024
2203	2203m_tauNegD07	Custom, see methods	NovaSeq X	Psomagen	10212024
2203	2203m_tauNegD08	Custom, see methods	NovaSeq X	Psomagen	10212024
2203	2203m_tauNegD09	Custom, see methods	NovaSeq X	Psomagen	10212024
2203	2203m_tauNegD10	Custom, see methods	NovaSeq X	Psomagen	10212024
2203	2203m_tauPosH01	Custom, see methods	NovaSeq X	Psomagen	10212024
2203	2203m_tauPosH02	Custom, see methods	NovaSeq X	Psomagen	10212024
2203	2203m_tauPosH03	Custom, see methods	NovaSeq X	Psomagen	10212024
2203	2203m_tauPosH04	Custom, see methods	NovaSeq X	Psomagen	10212024
2203	2203m_tauPosH05	Custom, see methods	NovaSeq X	Psomagen	10212024
2203	2203m_tauPosH06	Custom, see methods	NovaSeq X	Psomagen	10212024
2203	2203m_tauPosH07	Custom, see methods	NovaSeq X	Psomagen	10212024
2203	2203m_tauPosH08	Custom, see methods	NovaSeq X	Psomagen	10212024
2203	2203m_tauPosH09	Custom, see methods	NovaSeq X	Psomagen	10212024
2203	2203m_tauPosH10	Custom, see methods	NovaSeq X	Psomagen	10212024
2204	2204m240418A01	Custom, see methods	NovaSeq X	Psomagen	9102024
2204	2204m240418A02	Custom, see methods	NovaSeq X	Psomagen	9102024
2204	2204m240418A03	Custom, see methods	NovaSeq X	Psomagen	9102024
2204	2204m240418A04	Custom, see methods	NovaSeq X	Psomagen	9102024
2204	2204m240418A05	Custom, see methods	NovaSeq X	Psomagen	9102024
2204	2204m240418A06	Custom, see methods	NovaSeq X	Psomagen	9102024
2204	2204m240418A07	Custom, see methods	NovaSeq X	Psomagen	9102024
2204	2204m240418A08	Custom, see methods	NovaSeq X	Psomagen	9102024
2204	2204m240418A09	Custom, see methods	NovaSeq X	Psomagen	9102024
2204	2204m240418A10	Custom, see methods	NovaSeq X	Psomagen	9102024
2205	2205m240418F01	Custom, see methods	NovaSeq X	Psomagen	9102024
2205	2205m240418F02	Custom, see methods	NovaSeq X	Psomagen	9102024
2205	2205m240418F03	Custom, see methods	NovaSeq X	Psomagen	9102024
2205	2205m240418F04	Custom, see methods	NovaSeq X	Psomagen	9102024
2205	2205m240418F05	Custom, see methods	NovaSeq X	Psomagen	9102024
2205	2205m240418F06	Custom, see methods	NovaSeq X	Psomagen	9102024
2205	2205m240418F07	Custom, see methods	NovaSeq X	Psomagen	9102024
2205	2205m240418F08	Custom, see methods	NovaSeq X	Psomagen	9102024
2205	2205m240418F09	Custom, see methods	NovaSeq X	Psomagen	9102024
2205	2205m240418F10	Custom, see methods	NovaSeq X	Psomagen	9102024
2207	2207m240418C01	Custom, see methods	NovaSeq X	Psomagen	9102024
2207	2207m240418C02	Custom, see methods	NovaSeq X	Psomagen	9102024
2207	2207m240418C03	Custom, see methods	NovaSeq X	Psomagen	9102024
2207	2207m240418C04	Custom, see methods	NovaSeq X	Psomagen	9102024
2207	2207m240418C05	Custom, see methods	NovaSeq X	Psomagen	9102024
2207	2207m240418C06	Custom, see methods	NovaSeq X	Psomagen	9102024
2207	2207m240418C07	Custom, see methods	NovaSeq X	Psomagen	9102024
2207	2207m240418C08	Custom, see methods	NovaSeq X	Psomagen	9102024
2207	2207m240418C09	Custom, see methods	NovaSeq X	Psomagen	9102024
2207	2207m240418C10	Custom, see methods	NovaSeq X	Psomagen	9102024
2208	2208m240417C01	Custom, see methods	NovaSeq X	Psomagen	9102024
2208	2208m240417C02	Custom, see methods	NovaSeq X	Psomagen	9102024
2208	2208m240417C03	Custom, see methods	NovaSeq X	Psomagen	9102024
2208	2208m240417C04	Custom, see methods	NovaSeq X	Psomagen	9102024
2208	2208m240417C05	Custom, see methods	NovaSeq X	Psomagen	9102024
2208	2208m240417C06	Custom, see methods	NovaSeq X	Psomagen	9102024
2208	2208m240417C07	Custom, see methods	NovaSeq X	Psomagen	9102024
2208	2208m240417C08	Custom, see methods	NovaSeq X	Psomagen	9102024
2208	2208m240417C09	Custom, see methods	NovaSeq X	Psomagen	9102024
2208	2208m240417C10	Custom, see methods	NovaSeq X	Psomagen	9102024
2208	2208m_tauNegC01	Custom, see methods	NovaSeq X	Psomagen	10212024
2208	2208m_tauNegC02	Custom, see methods	NovaSeq X	Psomagen	10212024
2208	2208m_tauNegC03	Custom, see methods	NovaSeq X	Psomagen	10212024
2208	2208m_tauNegC04	Custom, see methods	NovaSeq X	Psomagen	10212024
2208	2208m_tauNegC05	Custom, see methods	NovaSeq X	Psomagen	10212024
2208	2208m_tauNegC06	Custom, see methods	NovaSeq X	Psomagen	10212024
2208	2208m_tauNegC07	Custom, see methods	NovaSeq X	Psomagen	10212024
2208	2208m_tauNegC08	Custom, see methods	NovaSeq X	Psomagen	10212024
2208	2208m_tauNegC09	Custom, see methods	NovaSeq X	Psomagen	10212024
2208	2208m_tauNegC10	Custom, see methods	NovaSeq X	Psomagen	10212024
2208	2208m_tauPosB01	Custom, see methods	NovaSeq X	Psomagen	10212024
2208	2208m_tauPosB02	Custom, see methods	NovaSeq X	Psomagen	10212024
2208	2208m_tauPosB03	Custom, see methods	NovaSeq X	Psomagen	10212024
2208	2208m_tauPosB04	Custom, see methods	NovaSeq X	Psomagen	10212024
2208	2208m_tauPosB05	Custom, see methods	NovaSeq X	Psomagen	10212024
2208	2208m_tauPosB06	Custom, see methods	NovaSeq X	Psomagen	10212024
2208	2208m_tauPosB07	Custom, see methods	NovaSeq X	Psomagen	10212024
2208	2208m_tauPosB08	Custom, see methods	NovaSeq X	Psomagen	10212024
2208	2208m_tauPosB09	Custom, see methods	NovaSeq X	Psomagen	10212024
2208	2208m_tauPosB10	Custom, see methods	NovaSeq X	Psomagen	10212024
2208	2208m_tauPosG01	Custom, see methods	NovaSeq X	Psomagen	9102024
2208	2208m_tauPosG02	Custom, see methods	NovaSeq X	Psomagen	9102024
2208	2208m_tauPosG03	Custom, see methods	NovaSeq X	Psomagen	9102024
2208	2208m_tauPosG04	Custom, see methods	NovaSeq X	Psomagen	9102024
2208	2208m_tauPosG05	Custom, see methods	NovaSeq X	Psomagen	9102024
2208	2208m_tauPosG06	Custom, see methods	NovaSeq X	Psomagen	9102024
2208	2208m_tauPosG07	Custom, see methods	NovaSeq X	Psomagen	9102024
2208	2208m_tauPosG08	Custom, see methods	NovaSeq X	Psomagen	9102024
2208	2208m_tauPosG09	Custom, see methods	NovaSeq X	Psomagen	9102024
2208	2208m_tauPosG10	Custom, see methods	NovaSeq X	Psomagen	9102024
2210	2210m240418E01	Custom, see methods	NovaSeq X	Psomagen	9102024
2210	2210m240418E02	Custom, see methods	NovaSeq X	Psomagen	9102024
2210	2210m240418E03	Custom, see methods	NovaSeq X	Psomagen	9102024
2210	2210m240418E04	Custom, see methods	NovaSeq X	Psomagen	9102024
2210	2210m240418E05	Custom, see methods	NovaSeq X	Psomagen	9102024
2210	2210m240418E06	Custom, see methods	NovaSeq X	Psomagen	9102024
2210	2210m240418E07	Custom, see methods	NovaSeq X	Psomagen	9102024
2210	2210m240418E08	Custom, see methods	NovaSeq X	Psomagen	9102024
2210	2210m240418E09	Custom, see methods	NovaSeq X	Psomagen	9102024
2210	2210m240418E10	Custom, see methods	NovaSeq X	Psomagen	9102024
2211	2211m240418B01	Custom, see methods	NovaSeq X	Psomagen	9102024
2211	2211m240418B02	Custom, see methods	NovaSeq X	Psomagen	9102024
2211	2211m240418B03	Custom, see methods	NovaSeq X	Psomagen	9102024
2211	2211m240418B04	Custom, see methods	NovaSeq X	Psomagen	9102024
2211	2211m240418B05	Custom, see methods	NovaSeq X	Psomagen	9102024
2211	2211m240418B06	Custom, see methods	NovaSeq X	Psomagen	9102024
2211	2211m240418B07	Custom, see methods	NovaSeq X	Psomagen	9102024
2211	2211m240418B08	Custom, see methods	NovaSeq X	Psomagen	9102024
2211	2211m240418B09	Custom, see methods	NovaSeq X	Psomagen	9102024
2211	2211m240418B10	Custom, see methods	NovaSeq X	Psomagen	9102024
2211	2211m_tauNegH01	Custom, see methods	NovaSeq X	Psomagen	9102024
2211	2211m_tauNegH02	Custom, see methods	NovaSeq X	Psomagen	9102024
2211	2211m_tauNegH03	Custom, see methods	NovaSeq X	Psomagen	9102024
2211	2211m_tauNegH04	Custom, see methods	NovaSeq X	Psomagen	9102024
2211	2211m_tauNegH05	Custom, see methods	NovaSeq X	Psomagen	9102024
2211	2211m_tauNegH06	Custom, see methods	NovaSeq X	Psomagen	9102024
2211	2211m_tauNegH07	Custom, see methods	NovaSeq X	Psomagen	9102024
2211	2211m_tauNegH08	Custom, see methods	NovaSeq X	Psomagen	9102024
2211	2211m_tauNegH09	Custom, see methods	NovaSeq X	Psomagen	9102024
2211	2211m_tauNegH10	Custom, see methods	NovaSeq X	Psomagen	9102024
2211	2211m_tauPosG01	Custom, see methods	NovaSeq X	Psomagen	9102024
2211	2211m_tauPosG02	Custom, see methods	NovaSeq X	Psomagen	9102024
2211	2211m_tauPosG03	Custom, see methods	NovaSeq X	Psomagen	9102024
2211	2211m_tauPosG04	Custom, see methods	NovaSeq X	Psomagen	9102024
2211	2211m_tauPosG05	Custom, see methods	NovaSeq X	Psomagen	9102024
2211	2211m_tauPosG06	Custom, see methods	NovaSeq X	Psomagen	9102024
2211	2211m_tauPosG07	Custom, see methods	NovaSeq X	Psomagen	9102024
2211	2211m_tauPosG08	Custom, see methods	NovaSeq X	Psomagen	9102024
2211	2211m_tauPosG09	Custom, see methods	NovaSeq X	Psomagen	9102024
2211	2211m_tauPosG10	Custom, see methods	NovaSeq X	Psomagen	9102024
2219	2219m240418D01	Custom, see methods	NovaSeq X	Psomagen	9102024
2219	2219m240418D02	Custom, see methods	NovaSeq X	Psomagen	9102024
2219	2219m240418D03	Custom, see methods	NovaSeq X	Psomagen	9102024
2219	2219m240418D04	Custom, see methods	NovaSeq X	Psomagen	9102024
2219	2219m240418D05	Custom, see methods	NovaSeq X	Psomagen	9102024
2219	2219m240418D06	Custom, see methods	NovaSeq X	Psomagen	9102024
2219	2219m240418D07	Custom, see methods	NovaSeq X	Psomagen	9102024
2219	2219m240418D08	Custom, see methods	NovaSeq X	Psomagen	9102024
2219	2219m240418D09	Custom, see methods	NovaSeq X	Psomagen	9102024
2219	2219m240418D10	Custom, see methods	NovaSeq X	Psomagen	9102024
2219	2219m_tauNegB01	Custom, see methods	NovaSeq X	Psomagen	9102024
2219	2219m_tauNegB02	Custom, see methods	NovaSeq X	Psomagen	9102024
2219	2219m_tauNegB03	Custom, see methods	NovaSeq X	Psomagen	9102024
2219	2219m_tauNegB04	Custom, see methods	NovaSeq X	Psomagen	9102024
2219	2219m_tauNegB05	Custom, see methods	NovaSeq X	Psomagen	9102024
2219	2219m_tauNegB06	Custom, see methods	NovaSeq X	Psomagen	9102024
2219	2219m_tauNegB07	Custom, see methods	NovaSeq X	Psomagen	9102024
2219	2219m_tauNegB08	Custom, see methods	NovaSeq X	Psomagen	9102024
2219	2219m_tauNegB09	Custom, see methods	NovaSeq X	Psomagen	9102024
2219	2219m_tauNegB10	Custom, see methods	NovaSeq X	Psomagen	9102024
2219	2219m_tauNegG01	Custom, see methods	NovaSeq X	Psomagen	10212024
2219	2219m_tauNegG02	Custom, see methods	NovaSeq X	Psomagen	10212024
2219	2219m_tauNegG03	Custom, see methods	NovaSeq X	Psomagen	10212024
2219	2219m_tauNegG04	Custom, see methods	NovaSeq X	Psomagen	10212024
2219	2219m_tauNegG05	Custom, see methods	NovaSeq X	Psomagen	10212024
2219	2219m_tauNegG06	Custom, see methods	NovaSeq X	Psomagen	10212024
2219	2219m_tauNegG07	Custom, see methods	NovaSeq X	Psomagen	10212024
2219	2219m_tauNegG08	Custom, see methods	NovaSeq X	Psomagen	10212024
2219	2219m_tauNegG09	Custom, see methods	NovaSeq X	Psomagen	10212024
2219	2219m_tauNegG10	Custom, see methods	NovaSeq X	Psomagen	10212024
2219	2219m_tauPosE01	Custom, see methods	NovaSeq X	Psomagen	10212024
2219	2219m_tauPosE02	Custom, see methods	NovaSeq X	Psomagen	10212024
2219	2219m_tauPosE03	Custom, see methods	NovaSeq X	Psomagen	10212024
2219	2219m_tauPosE04	Custom, see methods	NovaSeq X	Psomagen	10212024
2219	2219m_tauPosE05	Custom, see methods	NovaSeq X	Psomagen	10212024
2219	2219m_tauPosE06	Custom, see methods	NovaSeq X	Psomagen	10212024
2219	2219m_tauPosE07	Custom, see methods	NovaSeq X	Psomagen	10212024
2219	2219m_tauPosE08	Custom, see methods	NovaSeq X	Psomagen	10212024
2219	2219m_tauPosE09	Custom, see methods	NovaSeq X	Psomagen	10212024
2219	2219m_tauPosE10	Custom, see methods	NovaSeq X	Psomagen	10212024
4976	4976m240625F01	Custom, see methods	NovaSeq X	Psomagen	9102024
4976	4976m240625F02	Custom, see methods	NovaSeq X	Psomagen	9102024
4976	4976m240625F03	Custom, see methods	NovaSeq X	Psomagen	9102024
4976	4976m240625F04	Custom, see methods	NovaSeq X	Psomagen	9102024
4976	4976m240625F05	Custom, see methods	NovaSeq X	Psomagen	9102024
4976	4976m240625F06	Custom, see methods	NovaSeq X	Psomagen	9102024
4976	4976m240625F07	Custom, see methods	NovaSeq X	Psomagen	9102024
4976	4976m240625F08	Custom, see methods	NovaSeq X	Psomagen	9102024
4976	4976m240625F09	Custom, see methods	NovaSeq X	Psomagen	9102024
4976	4976m240625F10	Custom, see methods	NovaSeq X	Psomagen	9102024
5451	5451m240625B01	Custom, see methods	NovaSeq X	Psomagen	9102024
5451	5451m240625B02	Custom, see methods	NovaSeq X	Psomagen	9102024
5451	5451m240625B03	Custom, see methods	NovaSeq X	Psomagen	9102024
5451	5451m240625B04	Custom, see methods	NovaSeq X	Psomagen	9102024
5451	5451m240625B05	Custom, see methods	NovaSeq X	Psomagen	9102024
5451	5451m240625B06	Custom, see methods	NovaSeq X	Psomagen	9102024
5451	5451m240625B07	Custom, see methods	NovaSeq X	Psomagen	9102024
5451	5451m240625B08	Custom, see methods	NovaSeq X	Psomagen	9102024
5451	5451m240625B09	Custom, see methods	NovaSeq X	Psomagen	9102024
5451	5451m240625B10	Custom, see methods	NovaSeq X	Psomagen	9102024
5657	5657m241009H01	Custom, see methods	NovaSeq X	Psomagen	10212024
5657	5657m241009H02	Custom, see methods	NovaSeq X	Psomagen	10212024
5657	5657m241009H03	Custom, see methods	NovaSeq X	Psomagen	10212024
5657	5657m241009H04	Custom, see methods	NovaSeq X	Psomagen	10212024
5657	5657m241009H05	Custom, see methods	NovaSeq X	Psomagen	10212024
5657	5657m241009H06	Custom, see methods	NovaSeq X	Psomagen	10212024
5657	5657m241009H07	Custom, see methods	NovaSeq X	Psomagen	10212024
5657	5657m241009H08	Custom, see methods	NovaSeq X	Psomagen	10212024
5657	5657m241009H09	Custom, see methods	NovaSeq X	Psomagen	10212024
5657	5657m241009H10	Custom, see methods	NovaSeq X	Psomagen	10212024
5666	5666m240326D01	Custom, see methods	NovaSeq X	Psomagen	9102024
5666	5666m240326D02	Custom, see methods	NovaSeq X	Psomagen	9102024
5666	5666m240326D03	Custom, see methods	NovaSeq X	Psomagen	9102024
5666	5666m240326D04	Custom, see methods	NovaSeq X	Psomagen	9102024
5666	5666m240326D05	Custom, see methods	NovaSeq X	Psomagen	9102024
5666	5666m240326D06	Custom, see methods	NovaSeq X	Psomagen	9102024
5666	5666m240326D07	Custom, see methods	NovaSeq X	Psomagen	9102024
5666	5666m240326D08	Custom, see methods	NovaSeq X	Psomagen	9102024
5666	5666m240326D09	Custom, see methods	NovaSeq X	Psomagen	9102024
5666	5666m240326D10	Custom, see methods	NovaSeq X	Psomagen	9102024
5817	5817m240326A01	Custom, see methods	NovaSeq X	Psomagen	9102024
5817	5817m240326A02	Custom, see methods	NovaSeq X	Psomagen	9102024
5817	5817m240326A03	Custom, see methods	NovaSeq X	Psomagen	9102024
5817	5817m240326A04	Custom, see methods	NovaSeq X	Psomagen	9102024
5817	5817m240326A05	Custom, see methods	NovaSeq X	Psomagen	9102024
5817	5817m240326A06	Custom, see methods	NovaSeq X	Psomagen	9102024
5817	5817m240326A07	Custom, see methods	NovaSeq X	Psomagen	9102024
5817	5817m240326A08	Custom, see methods	NovaSeq X	Psomagen	9102024
5817	5817m240326A09	Custom, see methods	NovaSeq X	Psomagen	9102024
5817	5817m240326A10	Custom, see methods	NovaSeq X	Psomagen	9102024
5823	5823m240625E01	Custom, see methods	NovaSeq X	Psomagen	9102024
5823	5823m240625E02	Custom, see methods	NovaSeq X	Psomagen	9102024
5823	5823m240625E03	Custom, see methods	NovaSeq X	Psomagen	9102024
5823	5823m240625E04	Custom, see methods	NovaSeq X	Psomagen	9102024
5823	5823m240625E05	Custom, see methods	NovaSeq X	Psomagen	9102024
5823	5823m240625E06	Custom, see methods	NovaSeq X	Psomagen	9102024
5823	5823m240625E07	Custom, see methods	NovaSeq X	Psomagen	9102024
5823	5823m240625E08	Custom, see methods	NovaSeq X	Psomagen	9102024
5823	5823m240625E09	Custom, see methods	NovaSeq X	Psomagen	9102024
5823	5823m240625E10	Custom, see methods	NovaSeq X	Psomagen	9102024
936	0936m221118sB01	Custom, see methods	HiSeqX	Psomagen	2102023
936	0936m221118sB03	Custom, see methods	HiSeqX	Psomagen	2102023
936	0936m221118sB04	Custom, see methods	HiSeqX	Psomagen	2102023
936	0936m221118sB05	Custom, see methods	HiSeqX	Psomagen	2102023
936	0936m221118sB06	Custom, see methods	HiSeqX	Psomagen	2102023
936	0936m221118sB07	Custom, see methods	HiSeqX	Psomagen	2102023
936	0936m221118sB08	Custom, see methods	HiSeqX	Psomagen	2102023
936	0936m221118sB09	Custom, see methods	HiSeqX	Psomagen	2102023
936	0936m221118sB10	Custom, see methods	HiSeqX	Psomagen	2102023
936	0936m221118sB11	Custom, see methods	HiSeqX	Psomagen	2102023
1465	1465m221118sB03	Custom, see methods	HiSeqX	Psomagen	2102023
1465	1465m221118sB04	Custom, see methods	HiSeqX	Psomagen	2102023
1465	1465m221118sB05	Custom, see methods	HiSeqX	Psomagen	2102023
1465	1465m221118sB06	Custom, see methods	HiSeqX	Psomagen	2102023
1465	1465m221118sB07	Custom, see methods	HiSeqX	Psomagen	2102023
1465	1465m221118sB08	Custom, see methods	HiSeqX	Psomagen	2102023
1465	1465m221118sB09	Custom, see methods	HiSeqX	Psomagen	2102023
1465	1465m221118sB10	Custom, see methods	HiSeqX	Psomagen	2102023
1465	1465m221118sB11	Custom, see methods	HiSeqX	Psomagen	2102023
1465	1465m221118sB12	Custom, see methods	HiSeqX	Psomagen	2102023
4638	4638m221118sB01	Custom, see methods	HiSeqX	Psomagen	2102023
4638	4638m221118sB02	Custom, see methods	HiSeqX	Psomagen	2102023
4638	4638m221118sB05	Custom, see methods	HiSeqX	Psomagen	2102023
4638	4638m221118sB06	Custom, see methods	HiSeqX	Psomagen	2102023
4638	4638m221118sB07	Custom, see methods	HiSeqX	Psomagen	2102023
4638	4638m221118sB08	Custom, see methods	HiSeqX	Psomagen	2102023
4638	4638m221118sB09	Custom, see methods	HiSeqX	Psomagen	2102023
4638	4638m221118sB10	Custom, see methods	HiSeqX	Psomagen	2102023
4638	4638m221118sB11	Custom, see methods	HiSeqX	Psomagen	2102023
4638	4638m221118sB12	Custom, see methods	HiSeqX	Psomagen	2102023
4976	4976m221202sB01	Custom, see methods	HiSeqX	Psomagen	2102023
4976	4976m221202sB02	Custom, see methods	HiSeqX	Psomagen	2102023
4976	4976m221202sB03	Custom, see methods	HiSeqX	Psomagen	2102023
4976	4976m221202sB04	Custom, see methods	HiSeqX	Psomagen	2102023
4976	4976m221202sB07	Custom, see methods	HiSeqX	Psomagen	2102023
4976	4976m221202sB08	Custom, see methods	HiSeqX	Psomagen	2102023
4976	4976m221202sB09	Custom, see methods	HiSeqX	Psomagen	2102023
4976	4976m221202sB10	Custom, see methods	HiSeqX	Psomagen	2102023
4976	4976m221202sB11	Custom, see methods	HiSeqX	Psomagen	2102023
4976	4976m221202sB12	Custom, see methods	HiSeqX	Psomagen	2102023
5087	5087m221118sB01	Custom, see methods	HiSeqX	Psomagen	2102023
5087	5087m221118sB02	Custom, see methods	HiSeqX	Psomagen	2102023
5087	5087m221118sB03	Custom, see methods	HiSeqX	Psomagen	2102023
5087	5087m221118sB04	Custom, see methods	HiSeqX	Psomagen	2102023
5087	5087m221118sB06	Custom, see methods	HiSeqX	Psomagen	2102023
5087	5087m221118sB07	Custom, see methods	HiSeqX	Psomagen	2102023
5087	5087m221118sB08	Custom, see methods	HiSeqX	Psomagen	2102023
5087	5087m221118sB09	Custom, see methods	HiSeqX	Psomagen	2102023
5087	5087m221118sB11	Custom, see methods	HiSeqX	Psomagen	2102023
5087	5087m221118sB12	Custom, see methods	HiSeqX	Psomagen	2102023
5219	5219m221202sB01	Custom, see methods	HiSeqX	Psomagen	2102023
5219	5219m221202sB02	Custom, see methods	HiSeqX	Psomagen	2102023
5219	5219m221202sB03	Custom, see methods	HiSeqX	Psomagen	2102023
5219	5219m221202sB04	Custom, see methods	HiSeqX	Psomagen	2102023
5219	5219m221202sB05	Custom, see methods	HiSeqX	Psomagen	2102023
5219	5219m221202sB06	Custom, see methods	HiSeqX	Psomagen	2102023
5219	5219m221202sB09	Custom, see methods	HiSeqX	Psomagen	2102023
5219	5219m221202sB10	Custom, see methods	HiSeqX	Psomagen	2102023
5219	5219m221202sB11	Custom, see methods	HiSeqX	Psomagen	2102023
5219	5219m221202sB12	Custom, see methods	HiSeqX	Psomagen	2102023
5451	5451m221202sB01	Custom, see methods	HiSeqX	Psomagen	2102023
5451	5451m221202sB02	Custom, see methods	HiSeqX	Psomagen	2102023
5451	5451m221202sB03	Custom, see methods	HiSeqX	Psomagen	2102023
5451	5451m221202sB04	Custom, see methods	HiSeqX	Psomagen	2102023
5451	5451m221202sB05	Custom, see methods	HiSeqX	Psomagen	2102023
5451	5451m221202sB06	Custom, see methods	HiSeqX	Psomagen	2102023
5451	5451m221202sB07	Custom, see methods	HiSeqX	Psomagen	2102023
5451	5451m221202sB08	Custom, see methods	HiSeqX	Psomagen	2102023
5451	5451m221202sB09	Custom, see methods	HiSeqX	Psomagen	2102023
5451	5451m221202sB10	Custom, see methods	HiSeqX	Psomagen	2102023
5572	5572m221202sB01	Custom, see methods	HiSeqX	Psomagen	2102023
5572	5572m221202sB02	Custom, see methods	HiSeqX	Psomagen	2102023
5572	5572m221202sB03	Custom, see methods	HiSeqX	Psomagen	2102023
5572	5572m221202sB04	Custom, see methods	HiSeqX	Psomagen	2102023
5572	5572m221202sB07	Custom, see methods	HiSeqX	Psomagen	2102023
5572	5572m221202sB08	Custom, see methods	HiSeqX	Psomagen	2102023
5572	5572m221202sB09	Custom, see methods	HiSeqX	Psomagen	2102023
5572	5572m221202sB10	Custom, see methods	HiSeqX	Psomagen	2102023
5572	5572m221202sB11	Custom, see methods	HiSeqX	Psomagen	2102023
5572	5572m221202sB12	Custom, see methods	HiSeqX	Psomagen	2102023
5666	5666m221202sB03	Custom, see methods	HiSeqX	Psomagen	2102023
5666	5666m221202sB04	Custom, see methods	HiSeqX	Psomagen	2102023
5666	5666m221202sB05	Custom, see methods	HiSeqX	Psomagen	2102023
5666	5666m221202sB06	Custom, see methods	HiSeqX	Psomagen	2102023
5666	5666m221202sB07	Custom, see methods	HiSeqX	Psomagen	2102023
5666	5666m221202sB08	Custom, see methods	HiSeqX	Psomagen	2102023
5666	5666m221202sB09	Custom, see methods	HiSeqX	Psomagen	2102023
5666	5666m221202sB10	Custom, see methods	HiSeqX	Psomagen	2102023
5666	5666m221202sB11	Custom, see methods	HiSeqX	Psomagen	2102023
5666	5666m221202sB12	Custom, see methods	HiSeqX	Psomagen	2102023
5817	5817m221118sB01	Custom, see methods	HiSeqX	Psomagen	2102023
5817	5817m221118sB02	Custom, see methods	HiSeqX	Psomagen	2102023
5817	5817m221118sB03	Custom, see methods	HiSeqX	Psomagen	2102023
5817	5817m221118sB04	Custom, see methods	HiSeqX	Psomagen	2102023
5817	5817m221118sB05	Custom, see methods	HiSeqX	Psomagen	2102023
5817	5817m221118sB06	Custom, see methods	HiSeqX	Psomagen	2102023
5817	5817m221118sB07	Custom, see methods	HiSeqX	Psomagen	2102023
5817	5817m221118sB09	Custom, see methods	HiSeqX	Psomagen	2102023
5817	5817m221118sB10	Custom, see methods	HiSeqX	Psomagen	2102023
5817	5817m221118sB11	Custom, see methods	HiSeqX	Psomagen	2102023
5823	5823m221202sB01	Custom, see methods	HiSeqX	Psomagen	2102023
5823	5823m221202sB02	Custom, see methods	HiSeqX	Psomagen	2102023
5823	5823m221202sB03	Custom, see methods	HiSeqX	Psomagen	2102023
5823	5823m221202sB04	Custom, see methods	HiSeqX	Psomagen	2102023
5823	5823m221202sB05	Custom, see methods	HiSeqX	Psomagen	2102023
5823	5823m221202sB06	Custom, see methods	HiSeqX	Psomagen	2102023
5823	5823m221202sB07	Custom, see methods	HiSeqX	Psomagen	2102023
5823	5823m221202sB08	Custom, see methods	HiSeqX	Psomagen	2102023
5823	5823m221202sB11	Custom, see methods	HiSeqX	Psomagen	2102023
5823	5823m221202sB12	Custom, see methods	HiSeqX	Psomagen	2102023
5943	5943m221202sB01	Custom, see methods	HiSeqX	Psomagen	2102023
5943	5943m221202sB02	Custom, see methods	HiSeqX	Psomagen	2102023
5943	5943m221202sB05	Custom, see methods	HiSeqX	Psomagen	2102023
5943	5943m221202sB06	Custom, see methods	HiSeqX	Psomagen	2102023
5943	5943m221202sB07	Custom, see methods	HiSeqX	Psomagen	2102023
5943	5943m221202sB08	Custom, see methods	HiSeqX	Psomagen	2102023
5943	5943m221202sB09	Custom, see methods	HiSeqX	Psomagen	2102023
5943	5943m221202sB10	Custom, see methods	HiSeqX	Psomagen	2102023
5943	5943m221202sB11	Custom, see methods	HiSeqX	Psomagen	2102023
5943	5943m221202sB12	Custom, see methods	HiSeqX	Psomagen	2102023
