## Supplementary material for "Neurons accumulate disease-specific somatic genomic changes across tau pathologic states in Alzheimer’s disease": TableS3

### Sheet: Sheet1
Case ID	Cell ID	Age	Sex	Diagnosis	Number of sSNV observed	Genome-wide sSNV burden	Number of sIndel observed	Genome-wide sIndel burden	sSNV Burden contribued by Signature A	sSNV Burden contribued by Signature C
1278	1278BA9-A	0.4	M	Normal	12	60.7556	4	25.6119	24.3138	3.00199
1278	1278BA9-B	0.4	M	Normal	15	73.4213	2	12.8849	52.5385	18.8242
1278	1278BA9-C	0.4	M	Normal	7	33.654	1	6.21751	23.0654	10.5886
5817	5817PFC-A	0.6	M	Normal	20	140.015	5	44.4813	104.574	24.5135
5817	5817PFC-B	0.6	M	Normal	8	58.1126	4	42.576	23.4479	0
5817	5817PFC-C	0.6	M	Normal	23	157.852	5	46.8489	57.9004	57.9801
4638	4638-Neuron-4	15.1	F	Normal	12	74.274	4	35.7849	26.965	21.5223
4638	4638-Neuron-5	15.1	F	Normal	52	324.543	8	84.1329	211.906	67.5206
4638	4638-Neuron-6	15.1	F	Normal	58	414.687	6	55.4477	335.945	66.1622
1465	1465BA9-A	17.5	M	Normal	55	275.78	9	57.0757	216.508	55.5641
1465	1465BA9-B	17.5	M	Normal	62	344.022	10	68.0946	300.203	35.2956
1465	1465BA9-C	17.5	M	Normal	69	343.747	14	87.1267	309.069	34.6784
1465	1465BA9-D	17.5	M	Normal	74	414.278	11	78.31	304.594	109.685
5559	5559PFC-A	19.8	F	Normal	65	427.071	11	95.9168	414.955	12.1162
5559	5559PFC-B	19.8	F	Normal	39	261.081	6	61.4358	192.336	68.745
5559	5559PFC-C	19.8	F	Normal	54	324.419	14	122.304	253.671	70.7481
4643	4643-Neuron-3	42.2	F	Normal	173	1135.42	9	79.3248	1030.6	104.82
4643	4643-Neuron-4	42.2	F	Normal	93	593.699	11	102.4	462.843	130.856
4643	4643-Neuron-6	42.2	F	Normal	133	785.287	5	48.2991	596.107	188.56
5087	5087PFC-A	44.9	M	Normal	109	645.25	7	62.7434	426.467	218.783
5087	5087PFC-B	44.9	M	Normal	146	851.362	11	86.842	665.936	185.426
5087	5087PFC-C	44.9	M	Normal	100	639.741	5	47.8219	557.094	82.6474
936	936PFC-A	49.2	F	Normal	134	860.907	14	128.668	656.288	204.618
936	936PFC-B	49.2	F	Normal	151	828.055	15	117.359	679.889	147.017
936	936PFC-C	49.2	F	Normal	108	727.944	15	140.263	586.223	141.721
5451	UMB5451_B2	57	F	Normal	187	957.212	19	129.844	820.673	136.539
5451	UMB5451_B3	57	F	Normal	158	881.014	13	90.6647	672.83	208.184
5451	UMB5451_B5	57	F	Normal	173	944.918	23	170.807	746.89	198.028
1353	1353P_200925A1	57	F	AD (Braak VI)	177	1218.91	27	228.083	1004.82	206.138
1353	1353P_200925E1	57	F	AD (Braak VI)	156	1164.78	33	263.496	973.468	191.312
1353	1353P_200925E2	57	F	AD (Braak VI)	209	1465.08	60	483.43	1061.36	329.448
1353	1353P_200925E3	57	F	AD (Braak VI)	235	1589.3	31	245.705	1403.12	186.181
1353	1353_HT7_D3	57	F	AD (Braak VI)	222	1467.93	14	117.747	1023.89	444.039
1353	1353_HT7_D6	57	F	AD (Braak VI)	148	1065.12	42	395.563	783.351	281.774
1353	1353_notau_C10	57	F	AD (Braak VI)	131	1001.76	44	417.808	805.656	196.099
1353	1353_notau_C12	57	F	AD (Braak VI)	170	1226.36	119	1088	922.91	303.454
1353	1353_notau_C8	57	F	AD (Braak VI)	151	1021	22	197.048	842.742	178.255
1353	1353_notau_C9	57	F	AD (Braak VI)	211	1462.02	112	917.131	1162.26	299.758
1353	1353_tau_C2	57	F	AD (Braak VI)	140	941.447	41	344.501	751.047	181.507
1353	1353_tau_C3	57	F	AD (Braak VI)	172	1137.83	37	336.176	984.076	153.751
1353	1353_tau_C4	57	F	AD (Braak VI)	136	964.78	48	421.467	660.187	304.592
1353	1353_tau_C5	57	F	AD (Braak VI)	151	1119.54	28	254.686	987.454	132.084
1647	1647P_201001A5	59	F	AD (Braak VI)	172	1209.26	74	676.625	963.247	246.013
1647	1647_HT7_B2	59	F	AD (Braak VI)	155	1015.42	27	235.809	731.573	283.852
1647	1647_HT7_B3	59	F	AD (Braak VI)	177	1050.36	13	123.275	802.944	230.895
1647	1647_T205_A3	59	F	AD (Braak VI)	176	945.334	2	18.7102	778.049	167.285
1647	1647_T205_A3-100ng	59	F	AD (Braak VI)	168	967.593	3	24.1846	755.279	212.314
1647	1647_T205_A3-200ng	59	F	AD (Braak VI)	150	988.62	1	9.4621	859.349	129.271
1647	1647_T205_A3-bioskryb	59	F	AD (Braak VI)	207	1041.15	3	23.2832	788.589	252.558
1647	1647_Tau_A1	59	F	AD (Braak VI)	350	2688.79	476	5740.87	1903.31	636.588
1647	1647_Tau_A2	59	F	AD (Braak VI)	174	1233.13	130	1112.09	1016.99	216.141
1647	1647_Tau_A6	59	F	AD (Braak VI)	155	1071	82	634.765	869.709	201.296
1647	1647_noTau_B1	59	F	AD (Braak VI)	148	1034.03	70	614.052	783.818	221.403
1647	1647_noTau_B2	59	F	AD (Braak VI)	185	1249.25	93	738.439	1053.6	195.645
1647	1647_noTau_B3	59	F	AD (Braak VI)	163	1045.33	69	543.097	807.448	230.713
1647	1647_noTau_B4	59	F	AD (Braak VI)	147	1077.08	213	2150.42	900.632	143.774
1647	ALZ1647BA9-A	59	F	AD (Braak VI)	165	877.784	48	317.218	692.785	169.345
1647	ALZ1647BA9-B	59	F	AD (Braak VI)	181	1127.14	113	848.201	877.001	229.781
1647	ALZ1647BA9-D	59	F	AD (Braak VI)	196	1120.66	38	281.706	845.105	275.554
5666	UMB5666_F1	65	M	Normal	216	1296.65	24	213.621	1148.51	148.141
5666	UMB5666_F2	65	M	Normal	196	1144.91	11	98.482	979.873	165.04
5666	UMB5666_F5	65	M	Normal	244	1238.97	25	171.103	1000.15	222.02
5943	UMB5943_C2	69	M	Normal	182	1020.32	24	187.288	861.625	158.696
5943	UMB5943_C4	69	M	Normal	221	1194.74	21	158.503	1017.42	177.324
5943	UMB5943_C5	69	M	Normal	184	1009.32	27	200.154	933.519	75.8002
2208	2208P_201001C2	69	F	AD (Braak VI)	177	1068.4	23	191.663	760.928	307.474
2208	2208P_201001C3	69	F	AD (Braak VI)	201	1279.17	37	301.127	1109.7	169.464
2208	2208P_201001C4	69	F	AD (Braak VI)	181	1136.05	48	379.756	896.508	239.543
2208	2208P_201001C6	69	F	AD (Braak VI)	217	1441.98	67	562.342	1110.48	331.499
2208	2208_HT7_D1	69	F	AD (Braak VI)	154	1036.96	20	200.426	855.801	181.156
2208	2208_HT7_D2	69	F	AD (Braak VI)	231	1517.12	34	279.135	1154.29	362.834
2208	2208_T205_C2	69	F	AD (Braak VI)	250	1535.45	13	127.497	1068.62	466.836
2208	2208_T205_C3	69	F	AD (Braak VI)	196	1335.59	123	1083.93	1083.05	252.545
2208	2208_Tau_C1	69	F	AD (Braak VI)	267	1535.76	17	121.829	1107.17	389.98
2208	2208_Tau_C2	69	F	AD (Braak VI)	188	1379.23	160	1416.24	1238.24	132.208
2208	2208_Tau_C3	69	F	AD (Braak VI)	202	1396.75	31	260.01	1145.89	250.862
2208	2208_Tau_C4	69	F	AD (Braak VI)	192	1256.24	20	177.948	1080.9	175.333
2208	2208_noTau_D1	69	F	AD (Braak VI)	199	1418.96	7	63.1863	1094.87	324.082
2208	2208_noTau_D2	69	F	AD (Braak VI)	177	1255.03	27	266.523	980.008	275.019
2208	2208_noTau_D3	69	F	AD (Braak VI)	243	1310.45	30	205.107	1058.83	251.618
2208	2208_noTau_D4	69	F	AD (Braak VI)	184	1143.05	16	128.048	930.631	186.741
5572	UMB5572_D2	70	F	Normal	230	1316.34	30	241.136	1140.94	175.392
5572	UMB5572_D3	70	F	Normal	216	1112.23	32	229.393	897.43	214.798
5572	UMB5572_D4	70	F	Normal	240	1386.96	35	270.218	1181.38	205.578
5219	5219-Neuron-2	77	F	Normal	221	1310.75	22	207.232	1066.95	243.808
5219	5219-Neuron-4	77	F	Normal	193	1234.18	27	235.907	976.695	257.489
5219	5219-Neuron-5	77	F	Normal	214	1259.54	16	161.945	1107.19	152.347
1456	1456_HT7_F10	81	M	AD (Braak VI)	270	1364.36	30	224.281	1095.28	269.08
1456	1456_HT7_F8	81	M	AD (Braak VI)	218	1503.2	25	250.313	1241	262.207
1456	1456_T205_F3	81	M	AD (Braak VI)	260	1706.88	30	256.427	1452.41	254.477
1456	1456_T205_F5	81	M	AD (Braak VI)	278	1843.71	36	315.533	1518.24	325.472
1456	1456_Tau_C1	81	M	AD (Braak VI)	232	1420.11	32	262.857	1224.82	195.287
1456	1456_noTau_C10	81	M	AD (Braak VI)	226	1393.48	27	224.739	1185.5	207.981
1456	1456_noTau_C11	81	M	AD (Braak VI)	263	1573.5	32	273.311	1344.11	229.387
1456	1456_noTau_C7	81	M	AD (Braak VI)	230	1523.43	30	280.551	1283.67	239.763
1456	1456_noTau_C8	81	M	AD (Braak VI)	230	1491.08	23	223.069	1180.26	310.824
1456	1456_tau_C2	81	M	AD (Braak VI)	202	1244.05	31	260.174	1024.95	219.097
1456	1456_tau_C4	81	M	AD (Braak VI)	232	1472.79	18	166.268	1261.09	211.693
1456	1456_tau_C5	81	M	AD (Braak VI)	250	1526.36	27	243.113	1383.43	142.933
1456	ALZ1456BA9-A	81	M	AD (Braak VI)	258	1441.74	29	207.455	1120.91	320.824
1456	ALZ1456BA9-B	81	M	AD (Braak VI)	247	1386.44	33	241.246	1168.75	217.692
1456	ALZ1456BA9-C	81	M	AD (Braak VI)	289	1499.05	29	201.375	1100.13	398.915
1456	ALZ1456BA9-D	81	M	AD (Braak VI)	266	1441.31	21	141.868	1214.41	226.903
5657	5657PFC-A	82.2	M	Normal	182	1158.12	17	154.006	899.638	258.48
5657	5657PFC-B	82.2	M	Normal	231	1384.18	29	232.906	1094.69	270.4
5657	5657PFC-C	82.2	M	Normal	223	1353.47	31	273.37	1054.85	298.619
5823	5823PFC-A	82.7	F	Normal	172	1115.8	21	200.362	925.429	190.369
5823	5823PFC-B	82.7	F	Normal	172	1137.37	27	241.415	952.745	184.625
5823	5823PFC-C	82.7	F	Normal	183	1162.67	32	266.329	945.119	217.548
2207	2207_Tau_A2	83	M	AD (Braak VI)	204	1298.37	29	246.782	1019.54	251.904
2207	2207_Tau_A4	83	M	AD (Braak VI)	194	1230.75	26	217.087	956.837	273.916
2207	2207_Tau_A5	83	M	AD (Braak VI)	222	1379.38	31	292.13	1075.81	303.569
2207	2207_Tau_A6	83	M	AD (Braak VI)	245	1519.91	26	233.061	1257.36	262.551
2207	2207_noTau_A10	83	M	AD (Braak VI)	222	1408.73	23	213.49	1084.48	308.415
2207	2207_noTau_A12	83	M	AD (Braak VI)	196	1270.06	48	412.856	973.765	296.296
2207	2207_noTau_A8	83	M	AD (Braak VI)	215	1191.71	33	260.255	868.296	323.416
2207	2207_noTau_A9	83	M	AD (Braak VI)	257	1592.84	17	142.739	1160.5	398.231
2207	MA2207_A2	83	M	AD (Braak VI)	229	1307.61	31	235.706	1114.84	192.77
2207	MA2207_A3	83	M	AD (Braak VI)	251	1469.16	51	426.031	1176.34	292.817
2207	MA2207_A5	83	M	AD (Braak VI)	260	1480.57	24	219.071	1228.87	251.699
1995	1995P_201001E1	89	F	AD (Braak V)	324	2385.24	701	7616.06	1632.95	716.226
1995	1995P_201001E5	89	F	AD (Braak V)	215	1599.78	67	563.611	1364.64	235.139
1995	1995P_201001E6	89	F	AD (Braak V)	317	2188.6	627	5013.53	1610.63	568.426
1995	1995_HT7_A12	89	F	AD (Braak V)	209	1532.69	35	308.167	1200.09	332.608
1995	1995_HT7_A9	89	F	AD (Braak V)	211	1507.3	24	216.091	1144.12	363.179
1995	1995_T205_A3	89	F	AD (Braak V)	183	1340.55	23	206.76	1085.51	255.047
1995	1995_T205_A5	89	F	AD (Braak V)	165	1345.21	31	287.975	1026.57	318.64
1995	1995_Tau_E1	89	F	AD (Braak V)	191	1427.69	165	1591.9	1095.09	301.928
1995	1995_Tau_E3	89	F	AD (Braak V)	197	1501.65	202	1963.02	1260.19	241.464
1995	1995_Tau_E4	89	F	AD (Braak V)	249	1904.81	314	4025.46	1375.18	455.011
1995	1995_Tau_E6	89	F	AD (Braak V)	199	1418.59	277	2378.37	1155.22	263.366
1995	1995_noTau_F1	89	F	AD (Braak V)	260	1926.74	783	7835.71	1530.22	396.525
1995	1995_noTau_F3	89	F	AD (Braak V)	154	1166.99	121	1114.45	941.448	225.54
1995	1995_noTau_F4	89	F	AD (Braak V)	237	1820.52	59	605.034	1484.73	315.774
1995	1995_noTau_F6	89	F	AD (Braak V)	217	1896.96	467	7154.13	1387.91	471.983
1828	1828P_201001G1	91	F	AD (Braak VI)	283	1601.51	162	1091.74	1289.64	301.103
1828	1828P_201001G2	91	F	AD (Braak VI)	221	1387.05	28	193.622	1083.82	253.145
1828	1828P_201001G6	91	F	AD (Braak VI)	227	1487.65	31	226.363	1226.74	260.914
1828	1828P_201001H1	91	F	AD (Braak VI)	248	1678.45	24	186.23	1367.51	310.941
1828	1828_HT7_B11	91	F	AD (Braak VI)	184	1233.45	73	654.609	955.795	277.653
1828	1828_HT7_B8	91	F	AD (Braak VI)	184	1329.4	23	185.988	1182.17	147.233
1828	1828_T205_B4	91	F	AD (Braak VI)	238	1455.46	42	328.018	1166.46	289.009
1828	1828_T205_B5	91	F	AD (Braak VI)	241	1462.02	163	1222.09	1287.07	174.954
1828	1828_Tau_G2	91	F	AD (Braak VI)	195	1279.84	38	296.995	965.86	313.98
1828	1828_Tau_G3	91	F	AD (Braak VI)	223	1443.22	148	1358	1256.1	187.124
1828	1828_Tau_G5	91	F	AD (Braak VI)	209	1420.26	48	394.598	1137.72	282.541
1828	1828_Tau_G6	91	F	AD (Braak VI)	193	1290.65	55	415.759	1091.12	199.532
1828	1828_noTau_H2	91	F	AD (Braak VI)	240	1500.23	51	393.774	1303.74	196.495
1828	1828_noTau_H4	91	F	AD (Braak VI)	223	1494.96	66	555.037	1179.93	315.035
1828	1828_noTau_H6	91	F	AD (Braak VI)	232	1485.07	107	789.697	1232.37	252.7
4976	UMB4976_E1	104	F	Normal	299	1648.73	41	348.56	1433.4	215.337
4976	UMB4976_E2	104	F	Normal	257	1445.94	35	293.391	1148.89	297.055
4976	UMB4976_E3	104	F	Normal	307	1703.48	31	264.184	1545.22	158.262
